# Structural basis of antiphage defense by an ATPase-associated reverse transcriptase

**DOI:** 10.1101/2025.03.26.645336

**Authors:** Jerrin Thomas George, Nathaniel Burman, Royce A. Wilkinson, Senuri de Silva, Quynh McKelvey-Pham, Murat Buyukyoruk, Adelaide Dale, Hannah Landman, Ava Graham, Steven Z. DeLuca, Blake Wiedenheft

## Abstract

Reverse transcriptases (RTs) have well-established roles in the replication and spread of retroviruses and retrotransposons. However, recent evidence suggests that RTs have been conscripted by cells for diverse roles in antiviral defense. Here we determine structures of a type I-A retron, which explain how RNA, DNA, RT, HNH-nuclease and four molecules of an SMC-family ATPase assemble into a 364 kDa complex that provides phage defense. We show that phage-encoded nucleases trigger degradation of the retron-associated DNA, leading to disassembly of the retron and activation of the HNH nuclease. The HNH nuclease cleaves tRNA_Ser_, stalling protein synthesis and arresting viral replication. Taken together, these data reveal diverse and paradoxical roles for RTs in the perpetuation and elimination of genetic parasites.
