## Supplementary Tables 2-3 for "Structural basis of antiphage defense by an ATPase-associated reverse transcriptase"

### Sheet: Supplementary Table 2
	George_Burman et al.
	Supplementary Table 2 | Description and sequence of plasmids used in this study
	Plasmids
	Plasmid ID	Organism	Plasmid description	Plasmid DNA sequence
	pRAW-480	E. coli FORC 82	pCDFDuet-1, WT retron (native operon)	GACGAAGAAAGAAAACAAGTGATGAAAATTATGCAGAAGGTGTGGGAAGACGACAGCTGGCTGCATTAAGAAACGTTGCTGGCGTCTGAACTTGCTTCTGGCGTCAGCAAGGTTGAACAACGAGCCCTTGCGAGGCGTTAGCTCTGTAGTGCATGTCTATGCCGCATGAGATCGCATGATCGTTTGAGGATCGTTTTTGCTAAGGCCCGCCAGAACTGGCGGGCTTTTGCGTAGATCATGCAGGTGCATGAAAACCACTACATAAAGCGGGCAGGCGTGGCGGGGATACGAGCGCGCGCCTTGCCTTATATCTATTTGTTCATTAAAATCATTATGCTCTTTAGTGTAGGAACATTGGTTCCAGCCGGGTGATTAGCCAGGCTTAAATTTATTGTCCGG…
	pACYCDuet-1	E. coli FORC 82	pACYCDuet-1, Empty Vector	GGGGAATTGTGAGCGGATAACAATTCCCCTGTAGAAATAATTTTGTTTAACTTTAATAAGGAGATATACCATGGGCAGCAGCCATCACCATCATCACCACAGCCAGGATCCGAATTCGAGCTCGGCGCGCCTGCAGGTCGACAAGCTTGCGGCCGCATAATGCTTAAGTCGAACAGAAAGTAATCGTATTGTACACGGCCGCATAATCGAAATTAATACGACTCACTATAGGGGAATTGTGAGCGGATAACAATTCCCCATCTTAGTATATTAGTTAAGTATAAGAAGGAGATATACATATGGCAGATCTCAATTGGATATCGGCCGGCCACGCGATCGCTGACGTCGGTACCCTCGAGTCTGGTAAAGAAACCGCTGCTGCGAAATTTGAACGCCAGC…
	pRAW-479	E. coli FORC 82	pRSF, WT retron (T7, Inducible promoter)	CCCAATGCGACCAGATGCTCCACGCCCAGTCGCGTACCGTCTTCATGGGAGAAAATAATACTGTTGATGGGTGTCTGGTCAGAGACATCAAGAAATAACGCCGGAACATTAGTGCAGGCAGCTTCCACAGCAATGGCATCCTGGTCATCCAGCGGATAGTTAATGATCAGCCCACTGACGCGTTGCGCGAGAAGATTGTGCACCGCCGCTTTACAGGCTTCGACGCCGCTTCGTTCTACCATCGACACCACCACGCTGGCACCCAGTTGATCGGCGCGAGATTTAATCGCCGCGACAATTTGCGACGGCGCGTGCAGGGCCAGACTGGAGGTGGCAACGCCAATCAGCAACGACTGTTTGCCCGCCAGTTGTTGTGCCACGCGGTTGGGAATGTAATTC…
	pRAW-490	E. coli FORC 82	pCDFDuet-1, Retron ATPase D387A (native operon)	GACGAAGAAAGAAAACAAGTGATGAAAATTATGCAGAAGGTGTGGGAAGACGACAGCTGGCTGCATTAAGAAACGTTGCTGGCGTCTGAACTTGCTTCTGGCGTCAGCAAGGTTGAACAACGAGCCCTTGCGAGGCGTTAGCTCTGTAGTGCATGTCTATGCCGCATGAGATCGCATGATCGTTTGAGGATCGTTTTTGCTAAGGCCCGCCAGAACTGGCGGGCTTTTGCGTAGATCATGCAGGTGCATGAAAACCACTACATAAAGCGGGCAGGCGTGGCGGGGATACGAGCGCGCGCCTTGCCTTATATCTATTTGTTCATTAAAATCATTATGCTCTTTAGTGTAGGAACATTGGTTCCAGCCGGGTGATTAGCCAGGCTTAAATTTATTGTCCGG…
	pRAW-491	E. coli FORC 82	pCDFDuet-1, Retron HNH H71A (native operon)	GACGAAGAAAGAAAACAAGTGATGAAAATTATGCAGAAGGTGTGGGAAGACGACAGCTGGCTGCATTAAGAAACGTTGCTGGCGTCTGAACTTGCTTCTGGCGTCAGCAAGGTTGAACAACGAGCCCTTGCGAGGCGTTAGCTCTGTAGTGCATGTCTATGCCGCATGAGATCGCATGATCGTTTGAGGATCGTTTTTGCTAAGGCCCGCCAGAACTGGCGGGCTTTTGCGTAGATCATGCAGGTGCATGAAAACCACTACATAAAGCGGGCAGGCGTGGCGGGGATACGAGCGCGCGCCTTGCCTTATATCTATTTGTTCATTAAAATCATTATGCTCTTTAGTGTAGGAACATTGGTTCCAGCCGGGTGATTAGCCAGGCTTAAATTTATTGTCCGG…
	pRAW-492	E. coli FORC 82	pCDFDuet-1, Retron ATPase RT YAAA Q454K (native operon)	GACGAAGAAAGAAAACAAGTGATGAAAATTATGCAGAAGGTGTGGGAAGACGACAGCTGGCTGCATTAAGAAACGTTGCTGGCGTCTGAACTTGCTTCTGGCGTCAGCAAGGTTGAACAACGAGCCCTTGCGAGGCGTTAGCTCTGTAGTGCATGTCTATGCCGCATGAGATCGCATGATCGTTTGAGGATCGTTTTTGCTAAGGCCCGCCAGAACTGGCGGGCTTTTGCGTAGATCATGCAGGTGCATGAAAACCACTACATAAAGCGGGCAGGCGTGGCGGGGATACGAGCGCGCGCCTTGCCTTATATCTATTTGTTCATTAAAATCATTATGCTCTTTAGTGTAGGAACATTGGTTCCAGCCGGGTGATTAGCCAGGCTTAAATTTATTGTCCGG…
	pRAW-493	E. coli FORC 82	pCDFDuet-1, Retron ATPase RT YAAA ATPase V73A (native operon)	GACGAAGAAAGAAAACAAGTGATGAAAATTATGCAGAAGGTGTGGGAAGACGACAGCTGGCTGCATTAAGAAACGTTGCTGGCGTCTGAACTTGCTTCTGGCGTCAGCAAGGTTGAACAACGAGCCCTTGCGAGGCGTTAGCTCTGTAGTGCATGTCTATGCCGCATGAGATCGCATGATCGTTTGAGGATCGTTTTTGCTAAGGCCCGCCAGAACTGGCGGGCTTTTGCGTAGATCATGCAGGTGCATGAAAACCACTACATAAAGCGGGCAGGCGTGGCGGGGATACGAGCGCGCGCCTTGCCTTATATCTATTTGTTCATTAAAATCATTATGCTCTTTAGTGTAGGAACATTGGTTCCAGCCGGGTGATTAGCCAGGCTTAAATTTATTGTCCGG…
	pRAW-475	E. coli FORC 82	pUC57, Retron Strep-RT (native operon)	TCGCGCGTTTCGGTGATGACGGTGAAAACCTCTGACACATGCAGCTCCCGGAGTCGGTCACAGCTTGTCTGTAAGCGGATGCCGGGAGCAGACAAGCCCGTCAGGGCGCGTCAGCGGGTGTTGGCGGGTGTCGGGGCTGGCTTAACTATGCGGCATCAGAGCAGATTGTACTGAGAGTGCACCATATGCGGTGTGAAATACCGCACAGATGCGTAAGGAGAAAATACCGCATCAGGCGCCATTCGCCATTCAGGCTGCGCAACTGTTGGGAAGGGCGATCGGTGCGGGCCTCTTCGCTATTACGCCAGCTGGCGAAAGGGGGATGTGCTGCAAGGCGATTAAGTTGGGTAACGCCAGGGTTTTCCCAGTCACGACGTTGTAAAACGACGGCCAGTGAAT…
	pRAW-476	E. coli FORC 82	pUC57, Retron Strep-ATPase (native operon)	TCGCGCGTTTCGGTGATGACGGTGAAAACCTCTGACACATGCAGCTCCCGGAGTCGGTCACAGCTTGTCTGTAAGCGGATGCCGGGAGCAGACAAGCCCGTCAGGGCGCGTCAGCGGGTGTTGGCGGGTGTCGGGGCTGGCTTAACTATGCGGCATCAGAGCAGATTGTACTGAGAGTGCACCATATGCGGTGTGAAATACCGCACAGATGCGTAAGGAGAAAATACCGCATCAGGCGCCATTCGCCATTCAGGCTGCGCAACTGTTGGGAAGGGCGATCGGTGCGGGCCTCTTCGCTATTACGCCAGCTGGCGAAAGGGGGATGTGCTGCAAGGCGATTAAGTTGGGTAACGCCAGGGTTTTCCCAGTCACGACGTTGTAAAACGACGGCCAGTGAAT…
	pRAW-477	E. coli FORC 82	pUC57, Retron HNH-Strep (native operon)	TCGCGCGTTTCGGTGATGACGGTGAAAACCTCTGACACATGCAGCTCCCGGAGTCGGTCACAGCTTGTCTGTAAGCGGATGCCGGGAGCAGACAAGCCCGTCAGGGCGCGTCAGCGGGTGTTGGCGGGTGTCGGGGCTGGCTTAACTATGCGGCATCAGAGCAGATTGTACTGAGAGTGCACCATATGCGGTGTGAAATACCGCACAGATGCGTAAGGAGAAAATACCGCATCAGGCGCCATTCGCCATTCAGGCTGCGCAACTGTTGGGAAGGGCGATCGGTGCGGGCCTCTTCGCTATTACGCCAGCTGGCGAAAGGGGGATGTGCTGCAAGGCGATTAAGTTGGGTAACGCCAGGGTTTTCCCAGTCACGACGTTGTAAAACGACGGCCAGTGAAT…
	pJTG0036	E. coli FORC 82	pCDFDuet-1, Retron ATPase K100A (native operon)	GACGAAGAAAGAAAACAAGTGATGAAAATTATGCAGAAGGTGTGGGAAGACGACAGCTGGCTGCATTAAGAAACGTTGCTGGCGTCTGAACTTGCTTCTGGCGTCAGCAAGGTTGAACAACGAGCCCTTGCGAGGCGTTAGCTCTGTAGTGCATGTCTATGCCGCATGAGATCGCATGATCGTTTGAGGATCGTTTTTGCTAAGGCCCGCCAGAACTGGCGGGCTTTTGCGTAGATCATGCAGGTGCATGAAAACCACTACATAAAGCGGGCAGGCGTGGCGGGGATACGAGCGCGCGCCTTGCCTTATATCTATTTGTTCATTAAAATCATTATGCTCTTTAGTGTAGGAACATTGGTTCCAGCCGGGTGATTAGCCAGGCTTAAATTTATTGTCCGG…
	pJTG0037	E. coli FORC 82	pCDFDuet-1, Retron ATPase K109A (native operon)	GACGAAGAAAGAAAACAAGTGATGAAAATTATGCAGAAGGTGTGGGAAGACGACAGCTGGCTGCATTAAGAAACGTTGCTGGCGTCTGAACTTGCTTCTGGCGTCAGCAAGGTTGAACAACGAGCCCTTGCGAGGCGTTAGCTCTGTAGTGCATGTCTATGCCGCATGAGATCGCATGATCGTTTGAGGATCGTTTTTGCTAAGGCCCGCCAGAACTGGCGGGCTTTTGCGTAGATCATGCAGGTGCATGAAAACCACTACATAAAGCGGGCAGGCGTGGCGGGGATACGAGCGCGCGCCTTGCCTTATATCTATTTGTTCATTAAAATCATTATGCTCTTTAGTGTAGGAACATTGGTTCCAGCCGGGTGATTAGCCAGGCTTAAATTTATTGTCCGG…
	pJTG0038	E. coli FORC 82	pCDFDuet-1, Retron ATPase K141A (native operon)	GACGAAGAAAGAAAACAAGTGATGAAAATTATGCAGAAGGTGTGGGAAGACGACAGCTGGCTGCATTAAGAAACGTTGCTGGCGTCTGAACTTGCTTCTGGCGTCAGCAAGGTTGAACAACGAGCCCTTGCGAGGCGTTAGCTCTGTAGTGCATGTCTATGCCGCATGAGATCGCATGATCGTTTGAGGATCGTTTTTGCTAAGGCCCGCCAGAACTGGCGGGCTTTTGCGTAGATCATGCAGGTGCATGAAAACCACTACATAAAGCGGGCAGGCGTGGCGGGGATACGAGCGCGCGCCTTGCCTTATATCTATTTGTTCATTAAAATCATTATGCTCTTTAGTGTAGGAACATTGGTTCCAGCCGGGTGATTAGCCAGGCTTAAATTTATTGTCCGG…
	pJTG0039	E. coli FORC 82	pCDFDuet-1, Retron ATPase K196A (native operon)	GACGAAGAAAGAAAACAAGTGATGAAAATTATGCAGAAGGTGTGGGAAGACGACAGCTGGCTGCATTAAGAAACGTTGCTGGCGTCTGAACTTGCTTCTGGCGTCAGCAAGGTTGAACAACGAGCCCTTGCGAGGCGTTAGCTCTGTAGTGCATGTCTATGCCGCATGAGATCGCATGATCGTTTGAGGATCGTTTTTGCTAAGGCCCGCCAGAACTGGCGGGCTTTTGCGTAGATCATGCAGGTGCATGAAAACCACTACATAAAGCGGGCAGGCGTGGCGGGGATACGAGCGCGCGCCTTGCCTTATATCTATTTGTTCATTAAAATCATTATGCTCTTTAGTGTAGGAACATTGGTTCCAGCCGGGTGATTAGCCAGGCTTAAATTTATTGTCCGG…
	pJTG0040	E. coli FORC 82	pCDFDuet-1, Retron ATPase K201A (native operon)	GACGAAGAAAGAAAACAAGTGATGAAAATTATGCAGAAGGTGTGGGAAGACGACAGCTGGCTGCATTAAGAAACGTTGCTGGCGTCTGAACTTGCTTCTGGCGTCAGCAAGGTTGAACAACGAGCCCTTGCGAGGCGTTAGCTCTGTAGTGCATGTCTATGCCGCATGAGATCGCATGATCGTTTGAGGATCGTTTTTGCTAAGGCCCGCCAGAACTGGCGGGCTTTTGCGTAGATCATGCAGGTGCATGAAAACCACTACATAAAGCGGGCAGGCGTGGCGGGGATACGAGCGCGCGCCTTGCCTTATATCTATTTGTTCATTAAAATCATTATGCTCTTTAGTGTAGGAACATTGGTTCCAGCCGGGTGATTAGCCAGGCTTAAATTTATTGTCCGG…
	pJTG0043	E. coli FORC 82	pACYC_native_ncRNA_RT_ATPase-K151A_HNH	GACGAAGAAAGAAAACAAGTGATGAAAATTATGCAGAAGGTGTGGGAAGACGACAGCTGGCTGCATTAAGAAACGTTGCTGGCGTCTGAACTTGCTTCTGGCGTCAGCAAGGTTGAACAACGAGCCCTTGCGAGGCGTTAGCTCTGTAGTGCATGTCTATGCCGCATGAGATCGCATGATCGTTTGAGGATCGTTTTTGCTAAGGCCCGCCAGAACTGGCGGGCTTTTGCGTAGATCATGCAGGTGCATGAAAACCACTACATAAAGCGGGCAGGCGTGGCGGGGATACGAGCGCGCGCCTTGCCTTATATCTATTTGTTCATTAAAATCATTATGCTCTTTAGTGTAGGAACATTGGTTCCAGCCGGGTGATTAGCCAGGCTTAAATTTATTGTCCGG…
	pJTG0044	E. coli FORC 82	pACYC_native_ncRNA_RT_ATPase-K152A_HNH	GACGAAGAAAGAAAACAAGTGATGAAAATTATGCAGAAGGTGTGGGAAGACGACAGCTGGCTGCATTAAGAAACGTTGCTGGCGTCTGAACTTGCTTCTGGCGTCAGCAAGGTTGAACAACGAGCCCTTGCGAGGCGTTAGCTCTGTAGTGCATGTCTATGCCGCATGAGATCGCATGATCGTTTGAGGATCGTTTTTGCTAAGGCCCGCCAGAACTGGCGGGCTTTTGCGTAGATCATGCAGGTGCATGAAAACCACTACATAAAGCGGGCAGGCGTGGCGGGGATACGAGCGCGCGCCTTGCCTTATATCTATTTGTTCATTAAAATCATTATGCTCTTTAGTGTAGGAACATTGGTTCCAGCCGGGTGATTAGCCAGGCTTAAATTTATTGTCCGG…
	pSD24	E. coli FORC 82	pACYC_native_ncRNA_RT_ATPase-D522R,F529A,K530E,L523R,V526R_HNH	GACGAAGAAAGAAAACAAGTGATGAAAATTATGCAGAAGGTGTGGGAAGACGACAGCTGGCTGCATTAAGAAACGTTGCTGGCGTCTGAACTTGCTTCTGGCGTCAGCAAGGTTGAACAACGAGCCCTTGCGAGGCGTTAGCTCTGTAGTGCATGTCTATGCCGCATGAGATCGCATGATCGTTTGAGGATCGTTTTTGCTAAGGCCCGCCAGAACTGGCGGGCTTTTGCGTAGATCATGCAGGTGCATGAAAACCACTACATAAAGCGGGCAGGCGTGGCGGGGATACGAGCGCGCGCCTTGCCTTATATCTATTTGTTCATTAAAATCATTATGCTCTTTAGTGTAGGAACATTGGTTCCAGCCGGGTGATTAGCCAGGCTTAAATTTATTGTCCGG…
	pSD22	E. coli FORC 82	pACYC_native_ncRNA_RT_ATPase-Q454A_HNH	GACGAAGAAAGAAAACAAGTGATGAAAATTATGCAGAAGGTGTGGGAAGACGACAGCTGGCTGCATTAAGAAACGTTGCTGGCGTCTGAACTTGCTTCTGGCGTCAGCAAGGTTGAACAACGAGCCCTTGCGAGGCGTTAGCTCTGTAGTGCATGTCTATGCCGCATGAGATCGCATGATCGTTTGAGGATCGTTTTTGCTAAGGCCCGCCAGAACTGGCGGGCTTTTGCGTAGATCATGCAGGTGCATGAAAACCACTACATAAAGCGGGCAGGCGTGGCGGGGATACGAGCGCGCGCCTTGCCTTATATCTATTTGTTCATTAAAATCATTATGCTCTTTAGTGTAGGAACATTGGTTCCAGCCGGGTGATTAGCCAGGCTTAAATTTATTGTCCGG…
	pJTG0026	T3 Phage	pCDFDuet1, WT T3-Tail-Fiber (Lac, Inducible promoter)	CGCCGCTTCCACTTTTTCCCGCGTTTTCGCAGAAACGTGGCTGGCCTGGTTCACCACGCGGGAAACGGTCTGATAAGAGACACCGGCATACTCTGCGACATCGTATAACGTTACTGGTTTCACATTCACCACCCTGAATTGACTCTCTTCCGGGCGCTATCATGCCATACCGCGAAAGGTTTTGCGCCATTCGATGGTGTCCGGGATCTCGACGCTCTCCCTTATGCGACTCCTGCATTAGGAAATTTTACACTTTATGCTTCCGGCTCGTATGTTGTGTGGAATTGTGAGCGGATAACAACCTGTAGAAATAATTTTGTTTAACTTTAATAAGGAGATATACATGGCTAACGTAATTAAAACCGTTTTGACTTACCAGTTAGATGGCTCCAATCGTGA…
	pJTG0027	T3 Phage	pCDFDuet1, WT T3-Tail-Protein (Lac, Inducible promoter)	CGCCGCTTCCACTTTTTCCCGCGTTTTCGCAGAAACGTGGCTGGCCTGGTTCACCACGCGGGAAACGGTCTGATAAGAGACACCGGCATACTCTGCGACATCGTATAACGTTACTGGTTTCACATTCACCACCCTGAATTGACTCTCTTCCGGGCGCTATCATGCCATACCGCGAAAGGTTTTGCGCCATTCGATGGTGTCCGGGATCTCGACGCTCTCCCTTATGCGACTCCTGCATTAGGAAATTTTACACTTTATGCTTCCGGCTCGTATGTTGTGTGGAATTGTGAGCGGATAACAACCTGTAGAAATAATTTTGTTTAACTTTAATAAGGAGATATACATGCGCTCTTATGAGATGAACATTGAGACCGCAGAAGAGCTATCAGCCGTCAACGA…
	pJTG0023	T3 Phage	pCDFDuet1, WT T3-Exonuclease (Lac, Inducible promoter)	CGCCGCTTCCACTTTTTCCCGCGTTTTCGCAGAAACGTGGCTGGCCTGGTTCACCACGCGGGAAACGGTCTGATAAGAGACACCGGCATACTCTGCGACATCGTATAACGTTACTGGTTTCACATTCACCACCCTGAATTGACTCTCTTCCGGGCGCTATCATGCCATACCGCGAAAGGTTTTGCGCCATTCGATGGTGTCCGGGATCTCGACGCTCTCCCTTATGCGACTCCTGCATTAGGAAATTTTACACTTTATGCTTCCGGCTCGTATGTTGTGTGGAATTGTGAGCGGATAACAACCTGTAGAAATAATTTTGTTTAACTTTAATAAGGAGATATACATGGCACTTCTTGACCTTAAACAATTCTACGAGTTACGTGAAGGCTGTGACGACAA…
	pJTG0035	T3 Phage	pCDFDuet1, WT T3-Exonuclease W48R (Lac, Inducible promoter)	CGCCGCTTCCACTTTTTCCCGCGTTTTCGCAGAAACGTGGCTGGCCTGGTTCACCACGCGGGAAACGGTCTGATAAGAGACACCGGCATACTCTGCGACATCGTATAACGTTACTGGTTTCACATTCACCACCCTGAATTGACTCTCTTCCGGGCGCTATCATGCCATACCGCGAAAGGTTTTGCGCCATTCGATGGTGTCCGGGATCTCGACGCTCTCCCTTATGCGACTCCTGCATTAGGAAATTTTACACTTTATGCTTCCGGCTCGTATGTTGTGTGGAATTGTGAGCGGATAACAACCTGTAGAAATAATTTTGTTTAACTTTAATAAGGAGATATACATGGCACTTCTTGACCTTAAACAATTCTACGAGTTACGTGAAGGCTGTGACGACAA…
	pJTG0033	T3 Phage	pCDFDuet1, WT T3-Exonuclease W48R (Lac, Inducible promoter)	CGCCGCTTCCACTTTTTCCCGCGTTTTCGCAGAAACGTGGCTGGCCTGGTTCACCACGCGGGAAACGGTCTGATAAGAGACACCGGCATACTCTGCGACATCGTATAACGTTACTGGTTTCACATTCACCACCCTGAATTGACTCTCTTCCGGGCGCTATCATGCCATACCGCGAAAGGTTTTGCGCCATTCGATGGTGTCCGGGATCTCGACGCTCTCCCTTATGCGACTCCTGCATTAGGAAATTTTACACTTTATGCTTCCGGCTCGTATGTTGTGTGGAATTGTGAGCGGATAACAACCTGTAGAAATAATTTTGTTTAACTTTAATAAGGAGATATACATGGCACTTCTTGACCTTAAACAATTCTACGAGTTACGTGAAGGCTGTGACGACAA…
	pQMP4	T7 Phage	pCDFDuet1, WT T7-Exonuclease (Lac, Inducible promoter)	CGCCGCTTCCACTTTTTCCCGCGTTTTCGCAGAAACGTGGCTGGCCTGGTTCACCACGCGGGAAACGGTCTGATAAGAGACACCGGCATACTCTGCGACATCGTATAACGTTACTGGTTTCACATTCACCACCCTGAATTGACTCTCTTCCGGGCGCTATCATGCCATACCGCGAAAGGTTTTGCGCCATTCGATGGTGTCCGGGATCTCGACGCTCTCCCTTATGCGACTCCTGCATTAGGAAATTTTACACTTTATGCTTCCGGCTCGTATGTTGTGTGGAATTGTGAGCGGATAACAACCTGTAGAAATAATTTTGTTTAACTTTAATAAGGAGATATACATGGCACTTCTTGACCTTAAACAATTCTATGAGTTACGTGAAGGCTGCGACGACAA…
	pQMP5	T5 Phage	pCDFDuet1, WT T5-Exonuclease (Lac, Inducible promoter)	CGCCGCTTCCACTTTTTCCCGCGTTTTCGCAGAAACGTGGCTGGCCTGGTTCACCACGCGGGAAACGGTCTGATAAGAGACACCGGCATACTCTGCGACATCGTATAACGTTACTGGTTTCACATTCACCACCCTGAATTGACTCTCTTCCGGGCGCTATCATGCCATACCGCGAAAGGTTTTGCGCCATTCGATGGTGTCCGGGATCTCGACGCTCTCCCTTATGCGACTCCTGCATTAGGAAATTTTACACTTTATGCTTCCGGCTCGTATGTTGTGTGGAATTGTGAGCGGATAACAACCTGTAGAAATAATTTTGTTTAACTTTAATAAGGAGATATACATGAGTAAATCCTGGGGAAAATTTATTGAAGAAGAGGAAGCTGAAATGGCTTCCCG…
	pQMP6	T7 Phage	pCDFDuet1, WT T4-Exonuclease (Lac, Inducible promoter)	CGCCGCTTCCACTTTTTCCCGCGTTTTCGCAGAAACGTGGCTGGCCTGGTTCACCACGCGGGAAACGGTCTGATAAGAGACACCGGCATACTCTGCGACATCGTATAACGTTACTGGTTTCACATTCACCACCCTGAATTGACTCTCTTCCGGGCGCTATCATGCCATACCGCGAAAGGTTTTGCGCCATTCGATGGTGTCCGGGATCTCGACGCTCTCCCTTATGCGACTCCTGCATTAGGAAATTTTACACTTTATGCTTCCGGCTCGTATGTTGTGTGGAATTGTGAGCGGATAACAACCTGTAGAAATAATTTTGTTTAACTTTAATAAGGAGATATACATGGATTTAGAAATGATGCTGGATGAAGATTACAAAGAAGGAATCTGCTTAATTGA…

### Sheet: Supplementary Table 3
	George_Burman et al.
	Supplementary Table 3 | Sequence of recombinantly purified retron proteins and mass spectrometry data
	Sequence of purified proteins
	Protein Name	Strain	System	Protein Sequence (after TEV cleavage)	Protein length (aa)
	RT	E. coli FORC 82	Retron type I-A	MQLTSKIISKFNYNRLAFQLLLNEAPKKYKVYYIPKRGAGFRVIAQPTKELKNVQRFIVSLLQPKLPVHHKAMAYEYKKSIKDNALLHKDNNYILKMDFQNFFNKIKPDIFFSKLENTGLKLDSFDENTLRNLLFWRPGKKRSTTLILSVGAPSSPFISNFVMYDFDKSLDDWCRNNGITYSRYADDITFSTNIKDILCRVPKVVKKMLSLHVPGLSINESKTIFTSMAHNRHVTGVTLTPQGNLSIGRDRKRMLFAKIHKYSLGLLSSEEINKTKGMIAFANYLEGDFLLRLQKKYGCELITKFLMEGNK*	311
	Strep-ATPase	E. coli FORC 82	Retron type I-A	MWSHPQFEKINKMNLETCYVDFLELESHVINEDYLKESVELQKLISTLNESKFHLNKIGIHDFKRIRELQISLEDDLTVFVGDNGFGKSTILDAIAIVLSWLRSNIEKESKPGTYIKSHEVNNSVDVEYASIDANIKLKDFNTSILITKAKEGAYYSRNNELLGVKKLASIYRLVNKYVDNASLPLMAYYSIARSYIGGGVDRKRKNAKTKTVWSKFDVYDEIEFDRNDFTDFFQWLVFLHNRASQEKLSESQTTINALFSDIQSLKATLTQLSAIDNIDSTVIKGLELSLKEKLNYMKSLQSGEHKFNNAVSLYDSVINTILKFLPEFQWIKLVYGDDDYKIILKKGEVELDIQQLSQGEKTIFTLVGDLARRLILLNPNLSNPLLGYGIVLIDEIDL…	552
	HNH	E. coli FORC 82	Retron type I-A	MKYLSRQMPGPSVLNKFDYRRDDWNSLSSNDKKEIWEEIIKMQGKLCAYCEKKIEHHKSGGKNKVERHIEHFYRKSYYKNLTFEWSNLFGSCGEPQRCGFYKDKQKYNDDDLIKADRQNPDVFFHFLENGDVHIREGLNEKEHKMAEVTLRVFNLNPSSGGVKAERRRAIELSMTLIKELVGCASQLIESGCEIEDVRSMVFDEFKKNVKDRCFTTAIKHVFENRMP*	227
	Mass data for ATPase band
	Protein		Molecular weight
	ATPase	3.68354	63319 Da
	Recombinant protein sample	0.114396	99667 Da
	RT	0.210488	50803 Da
	HNH	0.0915164	35991 Da
	P0A6Y8 [Chaperone protein DnaK OS=Escherichia coli (strain K12) OX=83333 GN=dnaK PE=1 SV=2]	0.118971	69116 Da
	xx|MS06|MS_06 [recombinant protein]	0.00457582	26777 Da
	P0A6F5 [Chaperonin GroEL OS=Escherichia coli (strain K12) OX=83333 GN=groEL PE=1 SV=2]	0.242519	57329 Da
	P05055 [Polyribonucleotide nucleotidyltransferase OS=Escherichia coli (strain K12) OX=83333 GN=pnp PE=1 SV=3]	0.0137275	77101 Da
	P0A7L0 [Large ribosomal subunit protein uL1 OS=Escherichia coli (strain K12) OX=83333 GN=rplA PE=1 SV=2]	0.00457582	24729 Da
	P0ABB0 [ATP synthase subunit alpha OS=Escherichia coli (strain K12) OX=83333 GN=atpA PE=1 SV=1]	0.00457582	55223 Da
	P0A910 [Outer membrane protein A OS=Escherichia coli (strain K12) OX=83333 GN=ompA PE=1 SV=1]	0.00457582	37201 Da
	P02931 [Outer membrane porin F OS=Escherichia coli (strain K12) OX=83333 GN=ompF PE=1 SV=1]	0.00457582	39334 Da
	P69776 [Major outer membrane lipoprotein Lpp OS=Escherichia coli (strain K12) OX=83333 GN=lpp PE=1 SV=1]	0.00915164	8324 Da
	P0AGD7 [Signal recognition particle protein OS=Escherichia coli (strain K12) OX=83333 GN=ffh PE=1 SV=1]	0.00457582	49788 Da
	P0A7K2 [Large ribosomal subunit protein bL12 OS=Escherichia coli (strain K12) OX=83333 GN=rplL PE=1 SV=2]	0.00457582	12295 Da
	P00961 [Glycine--tRNA ligase beta subunit OS=Escherichia coli (strain K12) OX=83333 GN=glyS PE=1 SV=4]	0.00457582	76815 Da
	P0AAB4 [3-octaprenyl-4-hydroxybenzoate carboxy-lyase OS=Escherichia coli (strain K12) OX=83333 GN=ubiD PE=1 SV=1]	0.0137275	55605 Da
	Q46814 [Probable hypoxanthine oxidase XdhD OS=Escherichia coli (strain K12) OX=83333 GN=xdhD PE=3 SV=1]	0.0183033	103520 Da
	P0ACE0 [Hydrogenase-2 large chain OS=Escherichia coli (strain K12) OX=83333 GN=hybC PE=1 SV=2]	0.00915164	62491 Da
	Mass data for RT band
	Protein	Mass Intensity	Molecular weight
	RT	5.33565	35991 Da
	ATPase	1.72539	63319 Da
	P0A6Y8 [Chaperone protein DnaK OS=Escherichia coli (strain K12) OX=83333 GN=dnaK PE=1 SV=2]	0.536465	69116 Da
	P0A717 [Ribose-phosphate pyrophosphokinase OS=Escherichia coli (strain K12) OX=83333 GN=prs PE=1 SV=2]	0.333478	34219 Da
	xx|MS11|MS_11 [recombinant protein]	0.173989	99667 Da
	xx|MS06|MS_06 [recombinant protein]	0.101493	26777 Da
	P0ABB4 [ATP synthase subunit beta OS=Escherichia coli (strain K12) OX=83333 GN=atpD PE=1 SV=2]	0.101493	50326 Da
	P0A7V8 [Small ribosomal subunit protein uS4 OS=Escherichia coli (strain K12) OX=83333 GN=rpsD PE=1 SV=2]	0.0869943	23470 Da
	P0A910 [Outer membrane protein A OS=Escherichia coli (strain K12) OX=83333 GN=ompA PE=1 SV=1]	0.0869943	37201 Da
	P0A9Q5 [Acetyl-coenzyme A carboxylase carboxyl transferase subunit beta OS=Escherichia coli (strain K12) OX=83333 GN=accD PE=1 SV=1]	0.0869943	33323 Da
	P60422 [Large ribosomal subunit protein uL2 OS=Escherichia coli (strain K12) OX=83333 GN=rplB PE=1 SV=2]	0.0579962	29860 Da
	Q46899 [CRISPR system Cascade subunit CasC OS=Escherichia coli (strain K12) OX=83333 GN=casC PE=1 SV=1]	0.0579962	40026 Da
	P0CE47 [Elongation factor Tu 1 OS=Escherichia coli (strain K12) OX=83333 GN=tufA PE=1 SV=1]	0.0579962	43284 Da
	P0A7S9 [Small ribosomal subunit protein uS13 OS=Escherichia coli (strain K12) OX=83333 GN=rpsM PE=1 SV=2]	0.0579962	13100 Da
	P0A6F5 [Chaperonin GroEL OS=Escherichia coli (strain K12) OX=83333 GN=groEL PE=1 SV=2]	0.0434972	57329 Da
	P0A7V3 [Small ribosomal subunit protein uS3 OS=Escherichia coli (strain K12) OX=83333 GN=rpsC PE=1 SV=2]	0.0434972	25984 Da
	P0A7L0 [Large ribosomal subunit protein uL1 OS=Escherichia coli (strain K12) OX=83333 GN=rplA PE=1 SV=2]	0.0434972	24729 Da
	P02931 [Outer membrane porin F OS=Escherichia coli (strain K12) OX=83333 GN=ompF PE=1 SV=1]	0.0434972	39334 Da
	P0A9A6 [Cell division protein FtsZ OS=Escherichia coli (strain K12) OX=83333 GN=ftsZ PE=1 SV=1]	0.0289981	40324 Da
	P02413 [Large ribosomal subunit protein uL15 OS=Escherichia coli (strain K12) OX=83333 GN=rplO PE=1 SV=1]	0.0289981	14981 Da
	P0A7R9 [Small ribosomal subunit protein uS11 OS=Escherichia coli (strain K12) OX=83333 GN=rpsK PE=1 SV=2]	0.0289981	13845 Da
	P69776 [Major outer membrane lipoprotein Lpp OS=Escherichia coli (strain K12) OX=83333 GN=lpp PE=1 SV=1]	0.0289981	8324 Da
	P0ABD5 [Acetyl-coenzyme A carboxylase carboxyl transferase subunit alpha OS=Escherichia coli (strain K12) OX=83333 GN=accA PE=1 SV=2]	0.0289981	35243 Da
	P0ABK5 [Cysteine synthase A OS=Escherichia coli (strain K12) OX=83333 GN=cysK PE=1 SV=2]	0.0289981	34491 Da
	P0A6P1 [Elongation factor Ts OS=Escherichia coli (strain K12) OX=83333 GN=tsf PE=1 SV=2]	0.0289981	30423 Da
	xx|MS08|MS_08 [recombinant protein]	0.0144991	50803 Da
	P0A7Z4 [DNA-directed RNA polymerase subunit alpha OS=Escherichia coli (strain K12) OX=83333 GN=rpoA PE=1 SV=1]	0.0144991	36512 Da
	P0A698 [UvrABC system protein A OS=Escherichia coli (strain K12) OX=83333 GN=uvrA PE=1 SV=1]	0.0144991	103870 Da
	P02359 [Small ribosomal subunit protein uS7 OS=Escherichia coli (strain K12) OX=83333 GN=rpsG PE=1 SV=3]	0.0144991	20019 Da
	P0AGD7 [Signal recognition particle protein OS=Escherichia coli (strain K12) OX=83333 GN=ffh PE=1 SV=1]	0.0144991	49788 Da
	P0A7K2 [Large ribosomal subunit protein bL12 OS=Escherichia coli (strain K12) OX=83333 GN=rplL PE=1 SV=2]	0.0144991	12295 Da
	P0AG44 [Large ribosomal subunit protein bL17 OS=Escherichia coli (strain K12) OX=83333 GN=rplQ PE=1 SV=1]	0.0144991	14365 Da
	P0ADY7 [Large ribosomal subunit protein uL16 OS=Escherichia coli (strain K12) OX=83333 GN=rplP PE=1 SV=1]	0.0144991	15282 Da
	P62399 [Large ribosomal subunit protein uL5 OS=Escherichia coli (strain K12) OX=83333 GN=rplE PE=1 SV=2]	0.0144991	20303 Da
	P04036 [4-hydroxy-tetrahydrodipicolinate reductase OS=Escherichia coli (strain K12) OX=83333 GN=dapB PE=1 SV=1]	0.0144991	28757 Da
	P0ACE0 [Hydrogenase-2 large chain OS=Escherichia coli (strain K12) OX=83333 GN=hybC PE=1 SV=2]	17.0092	62508 Da
	P0ACE0 [Hydrogenase-2 large chain OS=Escherichia coli (strain K12) OX=83333 GN=hybC PE=1 SV=2]	18.0092	62509 Da
	P0ACE0 [Hydrogenase-2 large chain OS=Escherichia coli (strain K12) OX=83333 GN=hybC PE=1 SV=2]	19.0092	62510 Da
	P0ACE0 [Hydrogenase-2 large chain OS=Escherichia coli (strain K12) OX=83333 GN=hybC PE=1 SV=2]	20.0092	62511 Da
	P0ACE0 [Hydrogenase-2 large chain OS=Escherichia coli (strain K12) OX=83333 GN=hybC PE=1 SV=2]	21.0092	62512 Da
	P0ACE0 [Hydrogenase-2 large chain OS=Escherichia coli (strain K12) OX=83333 GN=hybC PE=1 SV=2]	22.0092	62513 Da
	P0ACE0 [Hydrogenase-2 large chain OS=Escherichia coli (strain K12) OX=83333 GN=hybC PE=1 SV=2]	23.0092	62514 Da
	P0ACE0 [Hydrogenase-2 large chain OS=Escherichia coli (strain K12) OX=83333 GN=hybC PE=1 SV=2]	24.0092	62515 Da
	P0ACE0 [Hydrogenase-2 large chain OS=Escherichia coli (strain K12) OX=83333 GN=hybC PE=1 SV=2]	25.0092	62516 Da
	P0ACE0 [Hydrogenase-2 large chain OS=Escherichia coli (strain K12) OX=83333 GN=hybC PE=1 SV=2]	26.0092	62517 Da
	P0ACE0 [Hydrogenase-2 large chain OS=Escherichia coli (strain K12) OX=83333 GN=hybC PE=1 SV=2]	27.0092	62518 Da
	P0ACE0 [Hydrogenase-2 large chain OS=Escherichia coli (strain K12) OX=83333 GN=hybC PE=1 SV=2]	28.0092	62519 Da
	P0ACE0 [Hydrogenase-2 large chain OS=Escherichia coli (strain K12) OX=83333 GN=hybC PE=1 SV=2]	29.0092	62520 Da
	P0ACE0 [Hydrogenase-2 large chain OS=Escherichia coli (strain K12) OX=83333 GN=hybC PE=1 SV=2]	30.0092	62521 Da
	P0ACE0 [Hydrogenase-2 large chain OS=Escherichia coli (strain K12) OX=83333 GN=hybC PE=1 SV=2]	31.0092	62522 Da
	P0ACE0 [Hydrogenase-2 large chain OS=Escherichia coli (strain K12) OX=83333 GN=hybC PE=1 SV=2]	32.0092	62523 Da
	P0ACE0 [Hydrogenase-2 large chain OS=Escherichia coli (strain K12) OX=83333 GN=hybC PE=1 SV=2]	33.0092	62524 Da
	P0ACE0 [Hydrogenase-2 large chain OS=Escherichia coli (strain K12) OX=83333 GN=hybC PE=1 SV=2]	34.0092	62525 Da
	P0ACE0 [Hydrogenase-2 large chain OS=Escherichia coli (strain K12) OX=83333 GN=hybC PE=1 SV=2]	35.0092	62526 Da
	P0ACE0 [Hydrogenase-2 large chain OS=Escherichia coli (strain K12) OX=83333 GN=hybC PE=1 SV=2]	36.0092	62527 Da
	P0ACE0 [Hydrogenase-2 large chain OS=Escherichia coli (strain K12) OX=83333 GN=hybC PE=1 SV=2]	37.0092	62528 Da
	P0ACE0 [Hydrogenase-2 large chain OS=Escherichia coli (strain K12) OX=83333 GN=hybC PE=1 SV=2]	38.0092	62529 Da
	P0ACE0 [Hydrogenase-2 large chain OS=Escherichia coli (strain K12) OX=83333 GN=hybC PE=1 SV=2]	39.0092	62530 Da
	P0ACE0 [Hydrogenase-2 large chain OS=Escherichia coli (strain K12) OX=83333 GN=hybC PE=1 SV=2]	40.0092	62531 Da
	P0ACE0 [Hydrogenase-2 large chain OS=Escherichia coli (strain K12) OX=83333 GN=hybC PE=1 SV=2]	41.0092	62532 Da
	P0ACE0 [Hydrogenase-2 large chain OS=Escherichia coli (strain K12) OX=83333 GN=hybC PE=1 SV=2]	42.0092	62533 Da
	P0ACE0 [Hydrogenase-2 large chain OS=Escherichia coli (strain K12) OX=83333 GN=hybC PE=1 SV=2]	43.0092	62534 Da
	P0ACE0 [Hydrogenase-2 large chain OS=Escherichia coli (strain K12) OX=83333 GN=hybC PE=1 SV=2]	44.0092	62535 Da
	P0ACE0 [Hydrogenase-2 large chain OS=Escherichia coli (strain K12) OX=83333 GN=hybC PE=1 SV=2]	45.0092	62536 Da
	P0ACE0 [Hydrogenase-2 large chain OS=Escherichia coli (strain K12) OX=83333 GN=hybC PE=1 SV=2]	46.0092	62537 Da
	P0ACE0 [Hydrogenase-2 large chain OS=Escherichia coli (strain K12) OX=83333 GN=hybC PE=1 SV=2]	47.0092	62538 Da
	P0ACE0 [Hydrogenase-2 large chain OS=Escherichia coli (strain K12) OX=83333 GN=hybC PE=1 SV=2]	48.0092	62539 Da
	P0ACE0 [Hydrogenase-2 large chain OS=Escherichia coli (strain K12) OX=83333 GN=hybC PE=1 SV=2]	49.0092	62540 Da
	P0ACE0 [Hydrogenase-2 large chain OS=Escherichia coli (strain K12) OX=83333 GN=hybC PE=1 SV=2]	50.0092	62541 Da
	P0ACE0 [Hydrogenase-2 large chain OS=Escherichia coli (strain K12) OX=83333 GN=hybC PE=1 SV=2]	51.0092	62542 Da
	P0ACE0 [Hydrogenase-2 large chain OS=Escherichia coli (strain K12) OX=83333 GN=hybC PE=1 SV=2]	52.0092	62543 Da
	P0ACE0 [Hydrogenase-2 large chain OS=Escherichia coli (strain K12) OX=83333 GN=hybC PE=1 SV=2]	53.0092	62544 Da
	P0ACE0 [Hydrogenase-2 large chain OS=Escherichia coli (strain K12) OX=83333 GN=hybC PE=1 SV=2]	54.0092	62545 Da
	P0ACE0 [Hydrogenase-2 large chain OS=Escherichia coli (strain K12) OX=83333 GN=hybC PE=1 SV=2]	55.0092	62546 Da
	P0ACE0 [Hydrogenase-2 large chain OS=Escherichia coli (strain K12) OX=83333 GN=hybC PE=1 SV=2]	56.0092	62547 Da
	P0ACE0 [Hydrogenase-2 large chain OS=Escherichia coli (strain K12) OX=83333 GN=hybC PE=1 SV=2]	57.0092	62548 Da
	P0ACE0 [Hydrogenase-2 large chain OS=Escherichia coli (strain K12) OX=83333 GN=hybC PE=1 SV=2]	58.0092	62549 Da
	P0ACE0 [Hydrogenase-2 large chain OS=Escherichia coli (strain K12) OX=83333 GN=hybC PE=1 SV=2]	59.0092	62550 Da
	P0ACE0 [Hydrogenase-2 large chain OS=Escherichia coli (strain K12) OX=83333 GN=hybC PE=1 SV=2]	60.0092	62551 Da
	P0ACE0 [Hydrogenase-2 large chain OS=Escherichia coli (strain K12) OX=83333 GN=hybC PE=1 SV=2]	61.0092	62552 Da
	P0ACE0 [Hydrogenase-2 large chain OS=Escherichia coli (strain K12) OX=83333 GN=hybC PE=1 SV=2]	62.0092	62553 Da
	P0ACE0 [Hydrogenase-2 large chain OS=Escherichia coli (strain K12) OX=83333 GN=hybC PE=1 SV=2]	63.0092	62554 Da
	P0ACE0 [Hydrogenase-2 large chain OS=Escherichia coli (strain K12) OX=83333 GN=hybC PE=1 SV=2]	64.0092	62555 Da
	P0ACE0 [Hydrogenase-2 large chain OS=Escherichia coli (strain K12) OX=83333 GN=hybC PE=1 SV=2]	65.0092	62556 Da
	P0ACE0 [Hydrogenase-2 large chain OS=Escherichia coli (strain K12) OX=83333 GN=hybC PE=1 SV=2]	66.0092	62557 Da
	P0ACE0 [Hydrogenase-2 large chain OS=Escherichia coli (strain K12) OX=83333 GN=hybC PE=1 SV=2]	67.0092	62558 Da
	P0ACE0 [Hydrogenase-2 large chain OS=Escherichia coli (strain K12) OX=83333 GN=hybC PE=1 SV=2]	68.0092	62559 Da
	P0ACE0 [Hydrogenase-2 large chain OS=Escherichia coli (strain K12) OX=83333 GN=hybC PE=1 SV=2]	69.0092	62560 Da
	P0ACE0 [Hydrogenase-2 large chain OS=Escherichia coli (strain K12) OX=83333 GN=hybC PE=1 SV=2]	70.0092	62561 Da
	P0ACE0 [Hydrogenase-2 large chain OS=Escherichia coli (strain K12) OX=83333 GN=hybC PE=1 SV=2]	71.0092	62562 Da
	P0ACE0 [Hydrogenase-2 large chain OS=Escherichia coli (strain K12) OX=83333 GN=hybC PE=1 SV=2]	72.0092	62563 Da
	P0ACE0 [Hydrogenase-2 large chain OS=Escherichia coli (strain K12) OX=83333 GN=hybC PE=1 SV=2]	73.0092	62564 Da
	P0ACE0 [Hydrogenase-2 large chain OS=Escherichia coli (strain K12) OX=83333 GN=hybC PE=1 SV=2]	74.0092	62565 Da
	P0ACE0 [Hydrogenase-2 large chain OS=Escherichia coli (strain K12) OX=83333 GN=hybC PE=1 SV=2]	75.0092	62566 Da
	P0ACE0 [Hydrogenase-2 large chain OS=Escherichia coli (strain K12) OX=83333 GN=hybC PE=1 SV=2]	76.0092	62567 Da
	P0ACE0 [Hydrogenase-2 large chain OS=Escherichia coli (strain K12) OX=83333 GN=hybC PE=1 SV=2]	77.0092	62568 Da
	P0ACE0 [Hydrogenase-2 large chain OS=Escherichia coli (strain K12) OX=83333 GN=hybC PE=1 SV=2]	78.0092	62569 Da
	P0ACE0 [Hydrogenase-2 large chain OS=Escherichia coli (strain K12) OX=83333 GN=hybC PE=1 SV=2]	79.0092	62570 Da
	P0ACE0 [Hydrogenase-2 large chain OS=Escherichia coli (strain K12) OX=83333 GN=hybC PE=1 SV=2]	80.0092	62571 Da
	P0ACE0 [Hydrogenase-2 large chain OS=Escherichia coli (strain K12) OX=83333 GN=hybC PE=1 SV=2]	81.0092	62572 Da
	P0ACE0 [Hydrogenase-2 large chain OS=Escherichia coli (strain K12) OX=83333 GN=hybC PE=1 SV=2]	82.0092	62573 Da
	P0ACE0 [Hydrogenase-2 large chain OS=Escherichia coli (strain K12) OX=83333 GN=hybC PE=1 SV=2]	83.0092	62574 Da
	P0ACE0 [Hydrogenase-2 large chain OS=Escherichia coli (strain K12) OX=83333 GN=hybC PE=1 SV=2]	84.0092	62575 Da
	P0ACE0 [Hydrogenase-2 large chain OS=Escherichia coli (strain K12) OX=83333 GN=hybC PE=1 SV=2]	85.0092	62576 Da
	P0ACE0 [Hydrogenase-2 large chain OS=Escherichia coli (strain K12) OX=83333 GN=hybC PE=1 SV=2]	86.0092	62577 Da
	P0ACE0 [Hydrogenase-2 large chain OS=Escherichia coli (strain K12) OX=83333 GN=hybC PE=1 SV=2]	87.0092	62578 Da
	P0ACE0 [Hydrogenase-2 large chain OS=Escherichia coli (strain K12) OX=83333 GN=hybC PE=1 SV=2]	88.0092	62579 Da
	P0ACE0 [Hydrogenase-2 large chain OS=Escherichia coli (strain K12) OX=83333 GN=hybC PE=1 SV=2]	89.0092	62580 Da
	P0ACE0 [Hydrogenase-2 large chain OS=Escherichia coli (strain K12) OX=83333 GN=hybC PE=1 SV=2]	90.0092	62581 Da
	P0ACE0 [Hydrogenase-2 large chain OS=Escherichia coli (strain K12) OX=83333 GN=hybC PE=1 SV=2]	91.0092	62582 Da
	P0ACE0 [Hydrogenase-2 large chain OS=Escherichia coli (strain K12) OX=83333 GN=hybC PE=1 SV=2]	92.0092	62583 Da
	P0ACE0 [Hydrogenase-2 large chain OS=Escherichia coli (strain K12) OX=83333 GN=hybC PE=1 SV=2]	93.0092	62584 Da
	P0ACE0 [Hydrogenase-2 large chain OS=Escherichia coli (strain K12) OX=83333 GN=hybC PE=1 SV=2]	94.0092	62585 Da
	P0ACE0 [Hydrogenase-2 large chain OS=Escherichia coli (strain K12) OX=83333 GN=hybC PE=1 SV=2]	95.0092	62586 Da
	P0ACE0 [Hydrogenase-2 large chain OS=Escherichia coli (strain K12) OX=83333 GN=hybC PE=1 SV=2]	96.0092	62587 Da
	P0ACE0 [Hydrogenase-2 large chain OS=Escherichia coli (strain K12) OX=83333 GN=hybC PE=1 SV=2]	97.0092	62588 Da
	P0ACE0 [Hydrogenase-2 large chain OS=Escherichia coli (strain K12) OX=83333 GN=hybC PE=1 SV=2]	98.0092	62589 Da
	P0ACE0 [Hydrogenase-2 large chain OS=Escherichia coli (strain K12) OX=83333 GN=hybC PE=1 SV=2]	99.0092	62590 Da
	P0ACE0 [Hydrogenase-2 large chain OS=Escherichia coli (strain K12) OX=83333 GN=hybC PE=1 SV=2]	100.009	62591 Da
	P0ACE0 [Hydrogenase-2 large chain OS=Escherichia coli (strain K12) OX=83333 GN=hybC PE=1 SV=2]	101.009	62592 Da
	P0ACE0 [Hydrogenase-2 large chain OS=Escherichia coli (strain K12) OX=83333 GN=hybC PE=1 SV=2]	102.009	62593 Da
	P0ACE0 [Hydrogenase-2 large chain OS=Escherichia coli (strain K12) OX=83333 GN=hybC PE=1 SV=2]	103.009	62594 Da
	P0ACE0 [Hydrogenase-2 large chain OS=Escherichia coli (strain K12) OX=83333 GN=hybC PE=1 SV=2]	104.009	62595 Da
	P0ACE0 [Hydrogenase-2 large chain OS=Escherichia coli (strain K12) OX=83333 GN=hybC PE=1 SV=2]	105.009	62596 Da
	P0ACE0 [Hydrogenase-2 large chain OS=Escherichia coli (strain K12) OX=83333 GN=hybC PE=1 SV=2]	106.009	62597 Da
	P0ACE0 [Hydrogenase-2 large chain OS=Escherichia coli (strain K12) OX=83333 GN=hybC PE=1 SV=2]	107.009	62598 Da
	P0ACE0 [Hydrogenase-2 large chain OS=Escherichia coli (strain K12) OX=83333 GN=hybC PE=1 SV=2]	108.009	62599 Da
	P0ACE0 [Hydrogenase-2 large chain OS=Escherichia coli (strain K12) OX=83333 GN=hybC PE=1 SV=2]	109.009	62600 Da
	P0ACE0 [Hydrogenase-2 large chain OS=Escherichia coli (strain K12) OX=83333 GN=hybC PE=1 SV=2]	110.009	62601 Da
	P0ACE0 [Hydrogenase-2 large chain OS=Escherichia coli (strain K12) OX=83333 GN=hybC PE=1 SV=2]	111.009	62602 Da
	P0ACE0 [Hydrogenase-2 large chain OS=Escherichia coli (strain K12) OX=83333 GN=hybC PE=1 SV=2]	112.009	62603 Da
	P0ACE0 [Hydrogenase-2 large chain OS=Escherichia coli (strain K12) OX=83333 GN=hybC PE=1 SV=2]	113.009	62604 Da
	P0ACE0 [Hydrogenase-2 large chain OS=Escherichia coli (strain K12) OX=83333 GN=hybC PE=1 SV=2]	114.009	62605 Da
	P0ACE0 [Hydrogenase-2 large chain OS=Escherichia coli (strain K12) OX=83333 GN=hybC PE=1 SV=2]	115.009	62606 Da
	P0ACE0 [Hydrogenase-2 large chain OS=Escherichia coli (strain K12) OX=83333 GN=hybC PE=1 SV=2]	116.009	62607 Da
	P0ACE0 [Hydrogenase-2 large chain OS=Escherichia coli (strain K12) OX=83333 GN=hybC PE=1 SV=2]	117.009	62608 Da
	P0ACE0 [Hydrogenase-2 large chain OS=Escherichia coli (strain K12) OX=83333 GN=hybC PE=1 SV=2]	118.009	62609 Da
	P0ACE0 [Hydrogenase-2 large chain OS=Escherichia coli (strain K12) OX=83333 GN=hybC PE=1 SV=2]	119.009	62610 Da
	P0ACE0 [Hydrogenase-2 large chain OS=Escherichia coli (strain K12) OX=83333 GN=hybC PE=1 SV=2]	120.009	62611 Da
	P0ACE0 [Hydrogenase-2 large chain OS=Escherichia coli (strain K12) OX=83333 GN=hybC PE=1 SV=2]	121.009	62612 Da
	P0ACE0 [Hydrogenase-2 large chain OS=Escherichia coli (strain K12) OX=83333 GN=hybC PE=1 SV=2]	122.009	62613 Da
	P0ACE0 [Hydrogenase-2 large chain OS=Escherichia coli (strain K12) OX=83333 GN=hybC PE=1 SV=2]	123.009	62614 Da
	P0ACE0 [Hydrogenase-2 large chain OS=Escherichia coli (strain K12) OX=83333 GN=hybC PE=1 SV=2]	124.009	62615 Da
	P0ACE0 [Hydrogenase-2 large chain OS=Escherichia coli (strain K12) OX=83333 GN=hybC PE=1 SV=2]	125.009	62616 Da
	P0ACE0 [Hydrogenase-2 large chain OS=Escherichia coli (strain K12) OX=83333 GN=hybC PE=1 SV=2]	126.009	62617 Da
	P0ACE0 [Hydrogenase-2 large chain OS=Escherichia coli (strain K12) OX=83333 GN=hybC PE=1 SV=2]	127.009	62618 Da
	P0ACE0 [Hydrogenase-2 large chain OS=Escherichia coli (strain K12) OX=83333 GN=hybC PE=1 SV=2]	128.009	62619 Da
	P0ACE0 [Hydrogenase-2 large chain OS=Escherichia coli (strain K12) OX=83333 GN=hybC PE=1 SV=2]	129.009	62620 Da
	P0ACE0 [Hydrogenase-2 large chain OS=Escherichia coli (strain K12) OX=83333 GN=hybC PE=1 SV=2]	130.009	62621 Da
	P0ACE0 [Hydrogenase-2 large chain OS=Escherichia coli (strain K12) OX=83333 GN=hybC PE=1 SV=2]	131.009	62622 Da
	P0ACE0 [Hydrogenase-2 large chain OS=Escherichia coli (strain K12) OX=83333 GN=hybC PE=1 SV=2]	132.009	62623 Da
	P0ACE0 [Hydrogenase-2 large chain OS=Escherichia coli (strain K12) OX=83333 GN=hybC PE=1 SV=2]	133.009	62624 Da
	P0ACE0 [Hydrogenase-2 large chain OS=Escherichia coli (strain K12) OX=83333 GN=hybC PE=1 SV=2]	134.009	62625 Da
	P0ACE0 [Hydrogenase-2 large chain OS=Escherichia coli (strain K12) OX=83333 GN=hybC PE=1 SV=2]	135.009	62626 Da
	P0ACE0 [Hydrogenase-2 large chain OS=Escherichia coli (strain K12) OX=83333 GN=hybC PE=1 SV=2]	136.009	62627 Da
	P0ACE0 [Hydrogenase-2 large chain OS=Escherichia coli (strain K12) OX=83333 GN=hybC PE=1 SV=2]	137.009	62628 Da
	P0ACE0 [Hydrogenase-2 large chain OS=Escherichia coli (strain K12) OX=83333 GN=hybC PE=1 SV=2]	138.009	62629 Da
	P0ACE0 [Hydrogenase-2 large chain OS=Escherichia coli (strain K12) OX=83333 GN=hybC PE=1 SV=2]	139.009	62630 Da
	P0ACE0 [Hydrogenase-2 large chain OS=Escherichia coli (strain K12) OX=83333 GN=hybC PE=1 SV=2]	140.009	62631 Da
	P0ACE0 [Hydrogenase-2 large chain OS=Escherichia coli (strain K12) OX=83333 GN=hybC PE=1 SV=2]	141.009	62632 Da
	P0ACE0 [Hydrogenase-2 large chain OS=Escherichia coli (strain K12) OX=83333 GN=hybC PE=1 SV=2]	142.009	62633 Da
	P0ACE0 [Hydrogenase-2 large chain OS=Escherichia coli (strain K12) OX=83333 GN=hybC PE=1 SV=2]	143.009	62634 Da
	P0ACE0 [Hydrogenase-2 large chain OS=Escherichia coli (strain K12) OX=83333 GN=hybC PE=1 SV=2]	144.009	62635 Da
	P0ACE0 [Hydrogenase-2 large chain OS=Escherichia coli (strain K12) OX=83333 GN=hybC PE=1 SV=2]	145.009	62636 Da
	P0ACE0 [Hydrogenase-2 large chain OS=Escherichia coli (strain K12) OX=83333 GN=hybC PE=1 SV=2]	146.009	62637 Da
	P0ACE0 [Hydrogenase-2 large chain OS=Escherichia coli (strain K12) OX=83333 GN=hybC PE=1 SV=2]	147.009	62638 Da
	P0ACE0 [Hydrogenase-2 large chain OS=Escherichia coli (strain K12) OX=83333 GN=hybC PE=1 SV=2]	148.009	62639 Da
	P0ACE0 [Hydrogenase-2 large chain OS=Escherichia coli (strain K12) OX=83333 GN=hybC PE=1 SV=2]	149.009	62640 Da
	P0ACE0 [Hydrogenase-2 large chain OS=Escherichia coli (strain K12) OX=83333 GN=hybC PE=1 SV=2]	150.009	62641 Da
	P0ACE0 [Hydrogenase-2 large chain OS=Escherichia coli (strain K12) OX=83333 GN=hybC PE=1 SV=2]	151.009	62642 Da
	P0ACE0 [Hydrogenase-2 large chain OS=Escherichia coli (strain K12) OX=83333 GN=hybC PE=1 SV=2]	152.009	62643 Da
	P0ACE0 [Hydrogenase-2 large chain OS=Escherichia coli (strain K12) OX=83333 GN=hybC PE=1 SV=2]	153.009	62644 Da
	P0ACE0 [Hydrogenase-2 large chain OS=Escherichia coli (strain K12) OX=83333 GN=hybC PE=1 SV=2]	154.009	62645 Da
	P0ACE0 [Hydrogenase-2 large chain OS=Escherichia coli (strain K12) OX=83333 GN=hybC PE=1 SV=2]	155.009	62646 Da
	P0ACE0 [Hydrogenase-2 large chain OS=Escherichia coli (strain K12) OX=83333 GN=hybC PE=1 SV=2]	156.009	62647 Da
	P0ACE0 [Hydrogenase-2 large chain OS=Escherichia coli (strain K12) OX=83333 GN=hybC PE=1 SV=2]	157.009	62648 Da
	P0ACE0 [Hydrogenase-2 large chain OS=Escherichia coli (strain K12) OX=83333 GN=hybC PE=1 SV=2]	158.009	62649 Da
	P0ACE0 [Hydrogenase-2 large chain OS=Escherichia coli (strain K12) OX=83333 GN=hybC PE=1 SV=2]	159.009	62650 Da
	P0ACE0 [Hydrogenase-2 large chain OS=Escherichia coli (strain K12) OX=83333 GN=hybC PE=1 SV=2]	160.009	62651 Da
	P0ACE0 [Hydrogenase-2 large chain OS=Escherichia coli (strain K12) OX=83333 GN=hybC PE=1 SV=2]	161.009	62652 Da
	P0ACE0 [Hydrogenase-2 large chain OS=Escherichia coli (strain K12) OX=83333 GN=hybC PE=1 SV=2]	162.009	62653 Da
	P0ACE0 [Hydrogenase-2 large chain OS=Escherichia coli (strain K12) OX=83333 GN=hybC PE=1 SV=2]	163.009	62654 Da
	P0ACE0 [Hydrogenase-2 large chain OS=Escherichia coli (strain K12) OX=83333 GN=hybC PE=1 SV=2]	164.009	62655 Da
	P0ACE0 [Hydrogenase-2 large chain OS=Escherichia coli (strain K12) OX=83333 GN=hybC PE=1 SV=2]	165.009	62656 Da
	P0ACE0 [Hydrogenase-2 large chain OS=Escherichia coli (strain K12) OX=83333 GN=hybC PE=1 SV=2]	166.009	62657 Da
	P0ACE0 [Hydrogenase-2 large chain OS=Escherichia coli (strain K12) OX=83333 GN=hybC PE=1 SV=2]	167.009	62658 Da
	P0ACE0 [Hydrogenase-2 large chain OS=Escherichia coli (strain K12) OX=83333 GN=hybC PE=1 SV=2]	168.009	62659 Da
	P0ACE0 [Hydrogenase-2 large chain OS=Escherichia coli (strain K12) OX=83333 GN=hybC PE=1 SV=2]	169.009	62660 Da
	P0ACE0 [Hydrogenase-2 large chain OS=Escherichia coli (strain K12) OX=83333 GN=hybC PE=1 SV=2]	170.009	62661 Da
	P0ACE0 [Hydrogenase-2 large chain OS=Escherichia coli (strain K12) OX=83333 GN=hybC PE=1 SV=2]	171.009	62662 Da
	P0ACE0 [Hydrogenase-2 large chain OS=Escherichia coli (strain K12) OX=83333 GN=hybC PE=1 SV=2]	172.009	62663 Da
	P0ACE0 [Hydrogenase-2 large chain OS=Escherichia coli (strain K12) OX=83333 GN=hybC PE=1 SV=2]	173.009	62664 Da
	P0ACE0 [Hydrogenase-2 large chain OS=Escherichia coli (strain K12) OX=83333 GN=hybC PE=1 SV=2]	174.009	62665 Da
	P0ACE0 [Hydrogenase-2 large chain OS=Escherichia coli (strain K12) OX=83333 GN=hybC PE=1 SV=2]	175.009	62666 Da
	P0ACE0 [Hydrogenase-2 large chain OS=Escherichia coli (strain K12) OX=83333 GN=hybC PE=1 SV=2]	176.009	62667 Da
	P0ACE0 [Hydrogenase-2 large chain OS=Escherichia coli (strain K12) OX=83333 GN=hybC PE=1 SV=2]	177.009	62668 Da
	P0ACE0 [Hydrogenase-2 large chain OS=Escherichia coli (strain K12) OX=83333 GN=hybC PE=1 SV=2]	178.009	62669 Da
	P0ACE0 [Hydrogenase-2 large chain OS=Escherichia coli (strain K12) OX=83333 GN=hybC PE=1 SV=2]	179.009	62670 Da
	P0ACE0 [Hydrogenase-2 large chain OS=Escherichia coli (strain K12) OX=83333 GN=hybC PE=1 SV=2]	180.009	62671 Da
	P0ACE0 [Hydrogenase-2 large chain OS=Escherichia coli (strain K12) OX=83333 GN=hybC PE=1 SV=2]	181.009	62672 Da
	P0ACE0 [Hydrogenase-2 large chain OS=Escherichia coli (strain K12) OX=83333 GN=hybC PE=1 SV=2]	182.009	62673 Da
	P0ACE0 [Hydrogenase-2 large chain OS=Escherichia coli (strain K12) OX=83333 GN=hybC PE=1 SV=2]	183.009	62674 Da
	P0ACE0 [Hydrogenase-2 large chain OS=Escherichia coli (strain K12) OX=83333 GN=hybC PE=1 SV=2]	184.009	62675 Da
	P0ACE0 [Hydrogenase-2 large chain OS=Escherichia coli (strain K12) OX=83333 GN=hybC PE=1 SV=2]	185.009	62676 Da
	P0ACE0 [Hydrogenase-2 large chain OS=Escherichia coli (strain K12) OX=83333 GN=hybC PE=1 SV=2]	186.009	62677 Da
	P0ACE0 [Hydrogenase-2 large chain OS=Escherichia coli (strain K12) OX=83333 GN=hybC PE=1 SV=2]	187.009	62678 Da
	P0ACE0 [Hydrogenase-2 large chain OS=Escherichia coli (strain K12) OX=83333 GN=hybC PE=1 SV=2]	188.009	62679 Da
	P0ACE0 [Hydrogenase-2 large chain OS=Escherichia coli (strain K12) OX=83333 GN=hybC PE=1 SV=2]	189.009	62680 Da
	P0ACE0 [Hydrogenase-2 large chain OS=Escherichia coli (strain K12) OX=83333 GN=hybC PE=1 SV=2]	190.009	62681 Da
	P0ACE0 [Hydrogenase-2 large chain OS=Escherichia coli (strain K12) OX=83333 GN=hybC PE=1 SV=2]	191.009	62682 Da
	P0ACE0 [Hydrogenase-2 large chain OS=Escherichia coli (strain K12) OX=83333 GN=hybC PE=1 SV=2]	192.009	62683 Da
	P0ACE0 [Hydrogenase-2 large chain OS=Escherichia coli (strain K12) OX=83333 GN=hybC PE=1 SV=2]	193.009	62684 Da
	P0ACE0 [Hydrogenase-2 large chain OS=Escherichia coli (strain K12) OX=83333 GN=hybC PE=1 SV=2]	194.009	62685 Da
	P0ACE0 [Hydrogenase-2 large chain OS=Escherichia coli (strain K12) OX=83333 GN=hybC PE=1 SV=2]	195.009	62686 Da
	Mass data for HNH band
	Protein	Mass Intensity	Molecular weight
	HNH	3.57642	26777 Da
	ATPase	2.5007	63319 Da
	RT	1.00587	35991 Da
	Recombinant protein sample	0.600726	99667 Da
	P0A7V8 [Small ribosomal subunit protein uS4 OS=Escherichia coli (strain K12) OX=83333 GN=rpsD PE=1 SV=2]	0.433082	23470 Da
	P0A7V3 [Small ribosomal subunit protein uS3 OS=Escherichia coli (strain K12) OX=83333 GN=rpsC PE=1 SV=2]	0.34926	25984 Da
	P09372 [Protein GrpE OS=Escherichia coli (strain K12) OX=83333 GN=grpE PE=1 SV=1]	0.321319	21798 Da
	P0A7L0 [Large ribosomal subunit protein uL1 OS=Escherichia coli (strain K12) OX=83333 GN=rplA PE=1 SV=2]	0.251467	24729 Da
	Q46898 [CRISPR system Cascade subunit CasD OS=Escherichia coli (strain K12) OX=83333 GN=casD PE=1 SV=2]	0.209556	25209 Da
	xx|MS08|MS_08 [recombinant protein]	0.181615	50803 Da
	P0A6F5 [Chaperonin GroEL OS=Escherichia coli (strain K12) OX=83333 GN=groEL PE=1 SV=2]	0.167645	57329 Da
	P0A6Y8 [Chaperone protein DnaK OS=Escherichia coli (strain K12) OX=83333 GN=dnaK PE=1 SV=2]	0.153674	69116 Da
	P05055 [Polyribonucleotide nucleotidyltransferase OS=Escherichia coli (strain K12) OX=83333 GN=pnp PE=1 SV=3]	0.153674	77101 Da
	P0A7S9 [Small ribosomal subunit protein uS13 OS=Escherichia coli (strain K12) OX=83333 GN=rpsM PE=1 SV=2]	0.125733	13100 Da
	P28635 [D-methionine-binding lipoprotein MetQ OS=Escherichia coli (strain K12) OX=83333 GN=metQ PE=1 SV=2]	0.125733	29432 Da
	P60438 [Large ribosomal subunit protein uL3 OS=Escherichia coli (strain K12) OX=83333 GN=rplC PE=1 SV=1]	0.0977927	22243 Da
	P0CE47 [Elongation factor Tu 1 OS=Escherichia coli (strain K12) OX=83333 GN=tufA PE=1 SV=1]	0.0838223	43284 Da
	Q46901 [CRISPR system Cascade subunit CasA OS=Escherichia coli (strain K12) OX=83333 GN=casA PE=1 SV=1]	0.0838223	55902 Da
	P02931 [Outer membrane porin F OS=Escherichia coli (strain K12) OX=83333 GN=ompF PE=1 SV=1]	0.0838223	39334 Da
	P0A7V0 [Small ribosomal subunit protein uS2 OS=Escherichia coli (strain K12) OX=83333 GN=rpsB PE=1 SV=2]	0.0838223	26744 Da
	P0A9L8 [Pyrroline-5-carboxylate reductase OS=Escherichia coli (strain K12) OX=83333 GN=proC PE=1 SV=1]	0.0838223	28145 Da
